# A Most Powerful Test for Gene–Gene Interaction in the Presence of Main Effects

**DOI:** 10.64898/2026.01.30.702572

**Authors:** Razvan G Romanescu, Michelle Liu

**Affiliations:** University of Manitoba

## Abstract

We consider the problem of optimal testing for genetic interaction between two variants, allowing for possible main effects. Finding a most powerful test is important because it ends a series of attempts in the literature to construct ever more powerful tests for interaction at the variant pair level. Testing under a logistic regression model is known to be underpowered, partly because patterns of enrichment in the genotypes themselves are lost when regarding genotypes solely as predictors. Instead, we use the retrospective likelihood approach, which makes use of all the data by treating genotypes as outcomes alongside affection status. Using a parsimonious parameterization of penetrance based on the risk ratio, which links directly to the population prevalence and avoids having to estimate an intercept term, we construct an approximate uniformly most powerful unbiased test for interaction. This test is based on optimal testing theory and accounts for nuisance main effects without requiring their explicit estimation. The test statistic can be easily modified for optimal testing under other modes of genetic interaction, such as recessive × recessive or dominant × dominant. We demonstrate significant power gains compared to the odds–ratio–based PLINK test, in simulation studies. Finally, we apply the test to scan for interactions in IBD cases and controls from the UK Biobank. The top SNP pairs show enrichment for a pathway related to existing therapies for IBD.
