## Supplementary material for "A Most Powerful Test for Gene–Gene Interaction in the Presence of Main Effects": Table S1

### Sheet: Sheet1
FIRST SNP						SECOND SNP						T_PLINK	p_PLINK	LRT	p_LRT	T_UMPU	p_UMPU
rsID	CHR	POS	GENE	ALT:REF	MAF	rsID	CHR	POS	GENE	ALT:REF	MAF
rs2930047	chr5	10695414	DAP	T:C	0.368059	rs6088765	chr20	35211477	ENSG00000101000;ENSG00000126005	T:G	0.416939	4.50738	6.56e-06	28.845	7.84e-08	4.57479	4.77e-06
rs12568930	chr1	22375738	intergenic	T:C	0.175135	rs10061469	chr5	73222321	ENSG00000287090;ENSG00000249743	T:C	0.321796	3.66445	0.000247873	0.897875	0.343352	3.94108	8.11e-05
rs35320439	chr2	241797926	GAL3ST2	T:C	0.305723	rs7134472	chr12	68106206	ENSG00000255733;ENSG00000301254	G:A	0.393645	2.7115	0.00669798	41.5405	1.15e-10	3.92718	8.59e-05
rs724016	chr3	141386728	ZBTB38	A:G	0.44896	rs194749	chr14	68807188	ENSG00000301622	T:C	0.245441	-3.67079	0.000241799	2.29937	0.129426	-3.86388	0.0001116
rs6588248	chr1	67187301	ENSG00000203963;ENSG00000162594	T:G	0.467641	rs2073505	chr4	3442776	HGFAC	G:A	0.071654	-3.48911	0.000484626	3.01307	0.0825956	-3.79914	0.000145201
rs3806308	chr1	19816373	RNF186-AS1	C:T	0.383036	rs6740462	chr2	65440138	ENSG00000204929;ENSG00000234255	C:A	0.266516	3.6412	0.000271374	3.83048	0.0503284	3.77824	0.00015794
rs10798069	chr1	186906327	PLA2G4A	G:T	0.483944	rs11064881	chr12	119709120	CIT	G:A	0.072985	3.4065	0.000658025	18.2022	1.99e-05	3.67667	0.0002363
rs72810983	chr5	173891251	CPEB4	A:G	0.29978	rs727088	chr18	69863203	CD226	G:A	0.470727	3.53621	0.000405906	19.777	8.7e-06	3.66938	0.000243139
rs4845604	chr1	151829204	RORC	G:A	0.147571	rs10486483	chr7	26852821	SKAP2	G:A	0.246851	-3.66432	0.000247999	32.3877	1.26e-08	-3.66504	0.000247299
rs35320439	chr2	241797926	GAL3ST2	T:C	0.305723	rs12722515	chr10	6039267	IL2RA	C:A	0.160712	-3.01317	0.00258533	8.08631	0.00446008	-3.6454	0.000266981
rs6426833	chr1	19845367	intergenic	G:A	0.462674	rs12568930	chr1	22375738	intergenic	T:C	0.175135	3.14239	0.00167575	16.3759	5.19e-05	3.64409	0.000268337
rs4256159	chr3	18725912	SATB1-AS1	C:T	0.155975	rs6088765	chr20	35211477	ENSG00000101000;ENSG00000126005	T:G	0.416939	3.11802	0.00182068	7.50142	0.00616504	3.63981	0.000272842
rs6679677	chr1	113761186	intergenic	C:A	0.101458	rs11150589	chr16	30471173	intergenic	T:C	0.485879	-3.08506	0.00203509	3.36813	0.0664692	-3.62094	0.000293535
rs1801274	chr1	161509955	FCGR2A	A:G	0.464271	rs483905	chr11	96290263	MAML2	G:A	0.293269	-3.43366	0.000595499	6.96978	0.00828976	-3.61015	0.000306017
rs6588248	chr1	67187301	ENSG00000203963;ENSG00000162594	T:G	0.467641	rs7011507	chr8	48216682	ENSG00000302367	G:A	0.12092	2.69014	0.0071422	0.357487	0.549905	3.60729	0.00030941
rs12103	chr1	1312114	INTS11	T:C	0.190838	rs7773324	chr6	382559	ENSG00000303358	G:A	0.34939	3.65992	0.00025229	17.6977	2.59e-05	3.59327	0.000326553
rs11554257	chr9	114842790	intergenic	T:C	0.128247	rs2155219	chr11	76588150	intergenic	G:T	0.499858	-3.54909	0.00038656	0.340966	0.559272	-3.58801	0.000333209
rs80174646	chr1	67242472	IL23R	G:T	0.066811	rs2024092	chr19	1124032	SBNO2	G:A	0.202001	-2.59591	0.00943416	40.7298	1.75e-10	-3.57197	0.000354311
rs2382817	chr2	218286495	ENSG00000127838;ENSG00000135926	A:C	0.406898	rs7165170	chr15	90638257	ENSG00000140577;ENSG00000259736	A:C	0.192527	2.95739	0.00310255	6.92481	0.00850081	3.5281	0.000418557
rs113010081	chr3	46415921	intergenic	T:C	0.117673	rs10781499	chr9	136371953	ENSG00000289701;ENSG00000300558;ENSG00000187796	G:A	0.430351	3.3157	0.000914155	30.8578	2.78e-08	3.45153	0.000557411
rs7555082	chr1	198629533	intergenic	G:A	0.118085	rs2538470	chr7	148523356	ENSG00000287636	A:G	0.377022	-3.1169	0.00182761	0.0262346	0.871329	-3.42461	0.000615685
rs9847710	chr3	53028645	ENSG00000163935;ENSG00000272305	T:C	0.426714	rs7240004	chr18	48868651	intergenic	A:G	0.370175	3.15788	0.00158923	1.76464	0.184046	3.41207	0.00064472
rs111781203	chr2	227795396	intergenic	C:T	0.333168	rs2836878	chr21	39093608	intergenic	G:A	0.265381	2.82971	0.00465909	13.4054	0.000250895	3.40154	0.000670078
rs1801274	chr1	161509955	FCGR2A	A:G	0.464271	rs2823286	chr21	15445619	ENSG00000229425;ENSG00000307781	G:A	0.294635	-2.97292	0.00294983	3.06312	0.0800878	-3.39008	0.000698716
rs1250546	chr10	79272775	ZMIZ1	A:G	0.438704	rs7134472	chr12	68106206	ENSG00000255733;ENSG00000301254	G:A	0.393645	3.58119	0.000342034	8.54246	0.00346956	3.38818	0.000703591
rs3806308	chr1	19816373	RNF186-AS1	C:T	0.383036	rs10761659	chr10	62685804	ENSG00000238280	A:G	0.462372	2.57989	0.00988312	38.2346	6.27e-10	3.38523	0.000711176
rs915286	chr13	40121855	ENSG00000215483;ENSG00000294971	G:A	0.437677	rs2823286	chr21	15445619	ENSG00000229425;ENSG00000307781	G:A	0.294635	-2.90979	0.00361667	18.2202	1.97e-05	-3.36299	0.000771033
rs12994997	chr2	233264857	ATG16L1	G:A	0.481266	rs2066845	chr16	50722629	NOD2	G:C	0.013713	-2.86416	0.00418123	0.0632279	0.801465	-3.36045	0.00077816
rs80174646	chr1	67242472	IL23R	G:T	0.066811	rs2836878	chr21	39093608	intergenic	G:A	0.265381	1.84563	0.0649465	40.5798	1.89e-10	3.34793	0.000814188
rs254560	chr5	135107916	PITX1-AS1	G:A	0.411596	rs516246	chr19	48702915	FUT2	C:T	0.490083	3.52028	0.0004311	7.92386	0.00487872	3.32879	0.000872243
rs395157	chr5	38867630	OSMR	C:T	0.492868	rs1728785	chr16	68557327	ZFP90	A:C	0.231381	2.83786	0.00454169	3.32019	0.0684341	3.31273	0.000923888
